# *In situ* lipidomics of *Staphylococcus aureus* osteomyelitis using imaging mass spectrometry

**DOI:** 10.1101/2023.12.01.569690

**Authors:** Christopher J. Good, Casey E. Butrico, Madeline E. Colley, Katherine N. Gibson-Corley, James E. Cassat, Jeffrey M. Spraggins, Richard M. Caprioli

## Abstract

Osteomyelitis occurs when *Staphylococcus aureus* invades the bone microenvironment, resulting in a bone marrow abscess with a spatially defined architecture of cells and biomolecules. Imaging mass spectrometry and microscopy are invaluable tools that can be employed to interrogate the lipidome of *S. aureus*-infected murine femurs to reveal metabolic and signaling consequences of infection. Here, nearly 250 lipids were spatially mapped to healthy and infection-associated morphological features throughout the femur, establishing composition profiles for tissue types. Ether lipids and arachidonoyl lipids were significantly altered between cells and tissue structures in abscesses, suggesting their roles in abscess formation and inflammatory signaling. Sterols, triglycerides, bis(monoacylglycero)phosphates, and gangliosides possessed ring-like distributions throughout the abscess, indicating dysregulated lipid metabolism in a subpopulation of leukocytes that cannot be discerned with traditional microscopy. These data provide chemical insight into the signaling function and metabolism of cells in the fibrotic border of abscesses, likely characteristic of lipid-laden macrophages.
