## Supplementary material for "*In situ* lipidomics of *Staphylococcus aureus* osteomyelitis using imaging mass spectrometry": Tables S1

### Sheet: Table S1
MALDI IMS Experiments							PASEF LC-MS/MS							Analysis
Preliminary ID	m/z [M+H]+	Error (ppm)	m/z [M+Na]+	Error (ppm)	m/z [M+K]+	Error (ppm)	Primary ID	Secondary ID	Precursor m/z	Ion	Retention Time (min)	Primary Inverse Mobility (1/K0)	MS/MS Dot	Tissue or SAC Marker	Abscess or Border	Lower Confidence
CAR(16:0)	400.341	-2.84												x
CAR(18:0)	428.373	-1.02					CAR(18:0)		428.366	[M+H]+	7.12	1.08	0.78	x
CAR(18:1)	426.357	-1.84												x
CAR(18:2)	424.341	-2.67												x
CE(16:0)					663.548	0.47									x
CE(18:0)					691.579	0.01	CE(18:0)		670.644	[M+NH4]+	26.87	1.42	0.04		x
DG(30:0)	523.472 [-H2O]	-0.17					DG(14:0_16:0)		558.499	[M+NH4]+	17.22	1.24	0.67	x
DG(32:0)	551.504 [-H2O]	1.11					DG(16:0_16:0)		586.536	[M+NH4]+	18.44	1.27	0.78	x
DG(32:1)	549.488 [-H2O]	0.48					DG(16:0_16:1)		584.518	[M+NH4]+	17.35	1.25	0.51	x
DG(32:2)	547.472 [-H2O]	-0.16					DG(16:1_16:1)		582.503	[M+NH4]+	16.25	1.23	0.67	x
DG(34:0)	579.534 [-H2O]	-1.19					DG(16:0_18:0)		614.565	[M+NH4]+	19.63	1.3	0.69	x
DG(34:1)	577.519 [-H2O]	-0.06					DG(16:0_18:1)		612.549	[M+NH4]+	18.52	1.29	0.44	x
DG(34:2)	575.503 [-H2O]	-0.67					DG(16:0_18:2)		610.533	[M+NH4]+	17.59	1.28	0.43	x
DG(34:3)	573.488 [-H2O]	0.46					DG(16:1_18:2)		608.516	[M+NH4]+	16.49	1.25	0.45	x
DG(36:1)	605.551 [-H2O]	1.09					DG(18:0_18:1)		640.58	[M+NH4]+	19.74	1.32	0.44	x
DG(36:2)	603.535 [-H2O]	0.52					DG(18:1_18:1)	DG(18:0_18:2)	638.565	[M+NH4]+	18.66	1.3	0.34	x
DG(36:3)	601.520 [-H2O]	1.6					DG(18:1_18:2)		636.55	[M+NH4]+	17.7	1.28	0.6	x
DG(36:4)	599.504 [-H2O]	1.02					DG(16:0_20:4)		634.534	[M+NH4]+	17.31	1.3	0.81	x
DG(38:6)	623.504 [-H2O]	0.98					DG(16:0_22:6)		658.532	[M+NH4]+	16.94	1.32	0.23	x		x
DG(40:1)	661.614 [-H2O]	1.61												x		x
DG(40:6)	651.535 [-H2O]	0.48					DG(18:2_22:4)		686.563	[M+NH4]+	17.33	1.32	0.09	x
DG(42:1)	689.645 [-H2O]	1.1												x		x
DG(42:2)	687.630 [-H2O]	2.05												x		x
HexCer(40:1);O3			822.644	1.27										x
HexCer(42:2);O2			832.665	1.57			HexCer(18:1_24:1);O2		854.673	[M+HCOO]-	18.61	1.5	0.29	x
LPA(18:1)			459.248	-0.46										x		x
LPA(20:1)			487.279	-1.05										x		x
LPC O-(16:0)	482.361	1.03			520.317	1.19	LPC O-(16:0_0:0)		482.352	[M+H]+	5.44	1.13	0.67	x	x
LPC O-(18:0)	510.392	0.39			548.348	0.58	LPC O-(18:0_0:0)		510.346	[M+H]+	5.7	1.14	0.92	x	x
LPC O-(18:1)	508.376	-0.3			546.332	-0.06	LPC O-(18:1_0:0)		508.372	[M+H]+	5.91	1.14	0.29	x	x
LPC(16:0)			518.322	0.56	534.296	0.66	LPC(16:0_0:0)		496.334	[M+H]+	4.67	1.12	0.82	x
LPC(18:0)			546.353	-0.02	562.327	0.09	LPC(18:0_0:0)		524.364	[M+H]+	6.82	1.16	0.55	x
LPC(18:2)			542.322	0.53			LPC(18:2_0:0)		520.336	[M+H]+	3.62	1.12	0.65	x	x
PA O-(34:1)			683.5	2.03	699.474	2.07								x	x	x
PA O-(34:2)					697.458	1.58									x	x
PA O-(36:2)			709.515	1.04	725.489	1.1								x	x	x
PA O-(36:3)			707.5	1.96	723.474	2								x	x	x
PA O-(38:3)			735.531	1.48	751.505	1.53								x	x	x
PA O-(38:4)			733.515	1.01	749.488	-0.27								x	x	x
PA O-(38:5)			731.5	1.9	747.474	1.94								x	x	x
PA O-(40:5)					775.504	0.19									x	x
PA O-(40:6)					773.488	-0.26								x	x	x
PA(32:1)			669.446	-0.86	685.421	0.71								x		x
PA(34:1)			697.479	1.61	713.452	0.26								x	x	x
PA(34:2)			695.464	2.55	711.436	-0.23								x	x	x
PA(36:2)			723.494	0.65	739.468	0.72								x	x	x
PA(36:3)			721.479	1.56	737.452	0.25								x	x	x
PA(38:3)			749.51	1.1	765.483	-0.15								x	x	x
PA(38:4)			747.494	0.63	763.467	-0.61								x	x	x
PA(38:5)			745.479	1.51	761.452	0.24								x	x	x
PA(40:5)					789.483	-0.14								x	x	x
PA(40:6)			771.495	1.91	787.467	-0.59								x	x	x
PA(40:7)			769.479	1.46	785.452	0.24								x	x	x
PA(42:7)					813.484	1.09								x		x
PA(42:9)					809.452	0.23								x		x
PC O-(30:0)	692.56	1.64	714.542	1.66	730.516	1.71	PC O-(14:0_16:0)		736.55	[M+HCOO]-	15.41	1.39	0.64	x	x
PC O-(32:0)	720.591	1.16	742.573	1.2	758.548	2.57	PC O-(16:0_16:0)		764.579	[M+HCOO]-	16.66	1.42	0.43	x	x
PC O-(32:1)	718.576	2.06	740.558	2.08	756.532	2.12	PC O-(16:0_16:1)		762.565	[M+HCOO]-	15.59	1.41	0.25	x	x
PC O-(34:1)	746.606	0.25			784.563	1.66	PC O-(16:0_18:1)		790.596	[M+HCOO]-	16.75	1.44	0.57	x	x
PC O-(34:2)	744.591	1.12	766.573	1.16	782.548	2.49	PC O-(16:0_18:2)		788.579	[M+HCOO]-	15.84	1.44	0.62	x	x
PC O-(36:2)	772.622	0.69			810.578	0.8	PC O-(18:0_18:2)	PC O-(18:1_18:1)	816.61	[M+HCOO]-	17.09	1.46	0.87	x	x
PC O-(36:3)	770.605	-1.06					PC O-(18:1_18:2)	PC O-(16:0-20:3)	814.595	[M+HCOO]-	15.93	1.46	0.58	x
PC O-(36:4)	768.59	-0.22	790.572	-0.14	806.548	2.42	PC O-(16:0_20:4)		812.578	[M+HCOO]-	15.64	1.44	0.47	x	x
PC O-(38:4)	796.621	-0.59	818.604	0.72	834.578	0.78	PC O-(18:0_20:4)	PC O-(16:0_22:4)	840.608	[M+HCOO]-	16.87	1.48	0.24	x	x
PC O-(38:5)	794.604	-2.29	816.587	-0.93	832.563	1.56	PC O-(16:0_22:5)	PC O-(18:1_20:4)	838.595	[M+HCOO]-	15.73	1.47	0.25	x	x
PC O-(38:6)					830.547	1.15	PC O-(16:1_22:5)		836.576	[M+HCOO]-	15.5	1.47	0.86		x
PC O-(40:4)					862.609	0.41	PC O-(20:0_20:4)	PC O-(16:0_24:4) PC O-(18:0_22:4)	868.642	[M+HCOO]-	18.08	1.5	0.29	x	x
PC O-(40:5)					860.593	0	PC O-(20:1_20:4)	PC O-(18:0_22:5)	866.624	[M+HCOO]-	16.9	1.5	0.29		x
PC O-(40:6)	820.621	-0.57			858.579	1.92	PC O-(18:0_22:6)		864.617	[M+HCOO]-	16.52	1.49	0.72	x	x
PC(20:1)			586.349	1.83										x
PC(20:1);O	580.361	0.18	602.343	0.27	618.318	1.98								x
PC(20:1);O2	596.356	0.32	618.338	0.4	634.312	0.49								x
PC(22:1)					630.353	-0.26								x
PC(24:0)			644.427	1.28										x
PC(30:0)	706.539	1.23	728.521	1.27	744.495	1.33	PC(14:0_16:0)		750.525	[M+HCOO]-	14.65	1.39	0.62	x	x
PC(30:1)	704.524	2.15	726.506	2.17			PC(14:0_16:1)		704.517	[M+H]+	13.6	1.36	0.39	x
PC(32:0)	734.57	0.77	756.553	2.15	772.526	0.89	PC(16:0_16:0)		778.559	[M+HCOO]-	15.88	1.42	0.81	x	x
PC(32:1)	732.555	1.66	754.537	1.69	770.511	1.74	PC(16:0_16:1)	PC(14:0_18:1)	776.539	[M+HCOO]-	14.83	1.41	0.45	x	x
PC(32:2)	730.539	1.19			768.496	2.59	PC(16:1_16:1)	PC(14:0_18:2)	774.531	[M+HCOO]-	13.87	1.4	0.61	x	x
PC(34:1)	760.586	1.21			798.541	0.05	PC(16:0_18:1)		804.575	[M+HCOO]-	16.01	1.44	0.46	x	x
PC(34:2)			780.552	0.8	796.526	0.86	PC(16:0_18:2)	PC(16:1_18:1)	802.558	[M+HCOO]-	15.1	1.44	0.37	x	x
PC(34:3)			778.536	0.35	794.511	1.68	PC(16:1_18:2)		800.538	[M+HCOO]-	14.06	1.43	0.75	x
PC(36:1)	788.615	-1.75					PC(18:0_18:1)		832.603	[M+HCOO]-	17.22	1.47	0.68	x
PC(36:2)	786.601	0.34			824.557	0.47	PC(18:0_18:2)	PC(18:1_18:1) PC(16:0_20:2)	830.591	[M+HCOO]-	16.3	1.47	0.68	x	x
PC(36:3)					822.541	0.04	PC(18:1_18:2)	PC(16:0_20:3)	828.572	[M+HCOO]-	15.23	1.46	0.51	x	x
PC(36:4)			804.552	0.78	820.526	0.84	PC(16:0_20:4)	PC(18:2_18:2)	826.561	[M+HCOO]-	14.92	1.45	0.43	x	x
PC(36:5)					818.51	0.41	PC(16:1_20:4)	PC(16:0_20:5) PC(14:0_22:5) PC(14:1_22:4)	780.545	[M+H]+	13.93	1.41	0.78	x
PC(36:6)					816.495	1.21								x
PC(38:4)	810.6	-0.9	832.583	0.39	848.557	0.45	PC(18:0_20:4)	PC(18:1 20:3) PC(18:2_20:2) PC(16:1_22:3)	854.591	[M+HCOO]-	16.11	1.48	0.57	x	x
PC(38:5)					846.54	-1.14	PC(18:1_20:4)	PC(18:0_20:5) PC(16:0_22:5)	808.578	[M+H]+	15.08	1.44	0.76	x	x
PC(38:6)	806.57	0.7	828.552	0.75	844.526	0.81	PC(16:0_22:6)	PC(18:2_20:4)	850.557	[M+HCOO]-	14.6	1.47	0.29	x	x
PC(38:7)					842.51	0.4	PC(16:1_22:6)	PC(16:2_22:5)	848.537	[M+HCOO]-	13.55	1.46	0.95	x
PC(40:1)					882.636	1.29	PC(18:1_22:0)		888.671	[M+HCOO]-	19.63	1.53	1	x
PC(40:2)			864.644	-1.48	880.62	0.89								x
PC(40:4)					876.588	0.1	PC(18:0_22:4)		882.623	[M+HCOO]-	16.96	1.51	0.57	x	x
PC(40:5)					874.57	-2.59	PC(16:0_24:5)		836.608	[M+H]+	16.2	1.48	0.65		x
PC(40:6)	834.601	0.32	856.583	0.38	872.557	0.44	PC(18:0_22:6)	PC(20:2_20:4)	878.589	[M+HCOO]-	15.79	1.5	0.4	x	x
PC(40:7)					870.541	0.04	PC(18:1_22:6)	PC(20:3_20:4)	876.568	[M+HCOO]-	14.76	1.49	0.46	x
PC(40:8)			852.551	-0.44	868.525	-0.36	PC(18:2_22:6)		874.554	[M+HCOO]-	13.84	1.48	0.29	x
PC(42:1)	872.711	0.82	894.693	0.86	910.667	0.92	PC(18:1_24:0)		916.698	[M+HCOO]-	20.72	1.56	0.74	x
PC(42:2)	870.696	1.57	892.678	1.59	908.652	1.64	PC(18:1_24:1)	PC(18:2_24:0)	914.686	[M+HCOO]-	19.54	1.55	0.81	x
PG(30:0)					733.443	1.85	PG(14:0_16:0), PG(15:0_15:0)*							SAC
PG(31:0)					747.459	2.28	PG(14:0_17:0), PG(15:0_16:0)*							SAC
PG(32:0)					761.474	1.39	PG(14:0_18:0), PG(15:0_17:0), PG(16:0_16:0)*							SAC
PG(33:0)					775.487	-2.06	PG(15:0_18:0)*							SAC
SM(34:1);O2	703.576	1.63	725.558	1.66	741.532	1.71	SM(18:1;O2/16:0)		747.566	[M+HCOO]-	14.5	1.41	0.67	x	x
SM(34:1);O3	719.571	1.71					SM(34:1);O3		719.563	[M+H]+	14.14	1.44	0.5	x
SM(36:1);O2	731.607	1.16	753.589	1.2	769.563	1.26								x	x
SM(38:1);O2			781.621	2.05	797.593	-0.42	SM(38:1);O2		759.63	[M+H]+	17.12	1.47	0.81	x	x
SM(40:1);O2			809.652	1.61	825.626	1.65	SM(40:1);O2		787.662	[M+H]+	18.35	1.49	0.59	x	x
SM(42:1);O2	815.7	-0.06	837.683	1.2	853.655	-1.09	SM(42:1);O2		815.692	[M+H]+	18.76	1.52	0.76	x	x
SM(42:2);O2	813.685	0.73	835.667	0.78	851.641	0.84	SM(42:2);O2		813.677	[M+H]+	18.31	1.51	0.56	x	x
SM(42:3);O2	811.67	1.54	833.652	1.56	849.626	1.61	SM(42:3);O2		811.661	[M+H]+	17.28	1.5	0.27	x	x
TG(48:0)			829.727	1.73	845.701	1.77	TG(16:0_16:0_16:0)	TG(14:0_16:0_18:0)	824.763	[M+NH4]+	25.61	1.55	0.04	x	x
TG(48:1)			827.71	0.11			Mix of more than 3 TGs		822.747	[M+NH4]+	24.85	1.53	-	x
TG(50:0)					873.732	1.37	TG(16:0_16:0_18:0)		852.791	[M+NH4]+	26.35	1.58	0.68		x
TG(50:1)			855.742	0.92			Mix of more than 3 TGs		850.781	[M+NH4]+	25.63	1.57	-	x
TG(50:2)			853.726	0.51	869.701	1.73	Mix of more than 3 TGs		848.765	[M+NH4]+	24.95	1.56	-	x
TG(50:3)			851.711	1.28			Mix of more than 3 TGs		846.751	[M+NH4]+	24.17	1.54	-	x
TG(52:0)					901.763	1	TG(16:0_18:0_18:0)	TG(16:0_16:0_20:0)	880.827	[M+NH4]+	27.09	1.61	0.5		x
TG(52:2)			881.756	-0.98	897.73	-0.89	Mix of more than 3 TGs		876.796	[M+NH4]+	25.66	1.59	-	x
TG(52:3)			879.742	0.9	895.715	-0.17	Mix of more than 3 TGs		874.781	[M+NH4]+	24.99	1.58	-	x
TG(52:4)			877.726	0.5			Mix of more than 3 TGs		872.764	[M+NH4]+	24.28	1.56	-	x
-	-	-	-	-	-	-	-	-	-	-	-	-	-	-	-	-
D7-CE Standard							CE(18:1;D7)		675.67	[M+NH4]+	25.94	1.42	0.83
D7-DG Standard							DG(15:0_18:1;D7)		605.582	[M+NH4]+	17.91	1.28	0.74
D7-LPC Standard							LPC(18:1;D7_0:0)		529.393	[M+H]+	5.1	1.14	0.1
D7-PC Standard							PC(15:0_18:1;D7)		797.601	[M+HCOO]-	15.38	1.43	0.36
D9-SM Standard							SM(18:1;O2/18:1;D9)		782.637	[M+HCOO]-	14.66	1.43	0.67
D7-TG Standard							TG(15:0_18:1;D7_15:0)		829.791	[M+NH4]+	24.81	1.54	0.7

### Sheet: Table S2
MALDI IMS Experiments			PASEF LC-MS/MS							Analysis
Preliminary ID	m/z [M-H]-	Error (ppm)	Primary ID	Secondary ID	Precursor m/z	Ion	Retention Time (min)	Primary Inverse Mobility (1/K0)	MS/MS Dot	Tissue or SAC Marker	Abscess or Border	Lower Confidence
BMP(36:2)	773.533	0.37									x
BMP(36:3)	771.518	1.22	BMP(18:1_18:2)		790.554	[M+NH4]+	13.61	1.42	0.34		x
BMP(36:4)	769.503	2.06	BMP(18:2_18:2)		788.532	[M+NH4]+	12.69	1.41	0.17		x
BMP(38:4)	797.531	-2.15	BMP(18:1_20:3)		816.563	[M+NH4]+	13.98	1.46	0.24		x
BMP(38:5)	795.519	2.44	BMP(18:1_20:4)	BMP(18:2_20:3)	814.543	[M+NH4]+	13.44	1.44	0.13		x
BMP(38:6)	793.503	2	BMP(18:2_20:4)		812.539	[M+NH4]+	12.52	1.43	0.3		x
BMP(40:6)	821.534	1.57	BMP(18:2_22:4)	BMP(18:0_22:6) BMP(20:3_20:3)	840.564	[M+NH4]+	13.44	1.46	0.34		x
BMP(40:7)	819.517	-0.08	BMP(18:1_22:6)		838.551	[M+NH4]+	13.17	1.46	0.4		x
BMP(40:8)	817.503	1.94	BMP(20:4_20:4)	BMP(18:2_22:6)	836.54	[M+NH4]+	12.24	1.44	0.19		x
BMP(42:10)	841.502	0.7	BMP(20:4_22:6)		860.532	[M+NH4]+	12.07	1.46	0.47		x
BMP(44:12)	865.503	1.83	BMP(22:6_22:6)		884.533	[M+NH4]+	11.79	1.47	0.34		x
CerP(34:1);O2	616.47	-0.08								x	x	x
CerP(36:2);O2	642.486	0.46								x	x	x
CerP(42:1);O2	728.594	-1.72								x	x	x
CerP(42:2);O2	726.58	0.55								x	x	x
CerP(42:3);O2	724.565	1.45									x	x
CerP(44:2);O2	754.611	0.13								x	x	x
CerP(44:3);O2	752.596	0.99									x	x
CerP(44:4);O2	750.58	0.53									x	x
CL(60:0)	1333.859 [M+K-2H]-	1.4								SAC
CL(61:0)	1347.874 [M+K-2H]-	0.9								SAC
CL(62:0)	1361.888 [M+K-2H]-	-0.32								SAC
CL(63:0)	1375.907 [M+K-2H]-	2.12								SAC
CL(64:0)	1389.918 [M+K-2H]-	-1.25								SAC
CL(65:0)	1403.937 [M+K-2H]-	1.15								SAC
CL(66:0)	1417.953 [M+K-2H]-	1.39								SAC
GalNAc-GM1(42:1);O2	1832.04	-2.49	GalNAc-GM1-NeuAc(42:1);O2**								x
GalNAc-GM1(42:1);O2(+O)	1848.03	-1.88	GalNAc-GM1(42:1);O2(+O)**								x
GalNAc-GM1(42:2);O2	1830.02	-2.13	GalNAc-GM1-NeuAc(42:2);O2**								x
GalNAc-GM1(42:2);O2(+O)	1846.02	-1.53	GalNAc-GM1(42:2);O2(+O)**								x
GM1(34:1);O2	1516.84	0.01	GM1-NeuAc(34:1);O2**								x
GM1(34:1);O2(+O)	1532.83	-0.58	GM1-NeuGc(34:1);O2, GM1-NeuAc(34:1);O3**								x
GM1(42:1);O2	1628.96	-2.57	GM1-NeuAc(42:1);O2**								x
GM1(42:1);O2(+O)	1644.95	-2.49	GM1-NeuGc(42:1);O2, GM1-NeuAc(42:1);O3**								x
GM1(42:2);O2	1626.94	-1.56	GM1-NeuAc(42:2);O2**								x
GM1(42:2);O2(+O)	1642.94	-1.49	GM1-NeuGc(42:2);O2, GM1-NeuAc(42:2);O3**								x
GM2(34:1);O2	1354.78	-0.12									x
GM2(34:1);O2(+O)	1370.78	-1.51	GM2-NeuGc(34:1);O2**								x
GM2(42:2);O2	1464.89	-0.48									x
GM2(42:2);O2(+O)	1480.89	-1.1	GM2-NeuGc(42:2);O2**								x
GM3(34:1);O2	1151.7	-0.68	GM3-NeuAc(34:1);O2**								x
GM3(34:1);O2(+O)	1167.7	0.26	GM3-NeuGc(34:1);O2**								x
GM3(42:1);O2	1263.83	-1.57	GM3-NeuAc(42:1);O2**								x
GM3(42:1);O2(+O)	1279.82	-2.27	GM3-NeuGc(42:1);O2**								x
GM3(42:2);O2	1261.81	-1.06	GM3-NeuAc(42:2);O2**								x
GM3(42:2);O2(+O)	1277.81	-0.98	GM3-NeuGc(42:2);O2**								x
LPI O-(16:0)	557.308	-0.94									x	x
LPI O-(18:0)	585.34	0.3									x	x
LPI O-(18:1)	583.323	-2.02									x	x
LPI(18:0)	599.319	-0.15								x	x	x
LPI(18:1)	597.304	0.94									x	x
LPI(18:2)	595.288	0.35									x	x
LPI(20:4)	619.288	0.34									x	x
Lysyl-PG(30:0)	821.566	1.13	Lysyl-PG(14:0_16:0), Lysyl-PG(15:0_15:0)*							SAC
Lysyl-PG(31:0)	835.582	1.53	Lysyl-PG(14:0_17:0), Lysyl-PG(15:0_16:0)*							SAC
Lysyl-PG(32:0)	849.596	-0.44	Lysyl-PG(14:0_18:0), Lysyl-PG(15:0_17:0)*							SAC
Lysyl-PG(33:0)	863.614	2.29	Lysyl-PG(15:0_18:0)*							SAC
PE O-(34:0)	704.559	0.19	PE O-(16:0_18:0)		704.552	[M-H]-	18.21	1.32	0.9	x	x
PE O-(34:2)	700.527	-0.81	PE O-(16:0_18:2)		700.526	[M-H]-	16.92	1.32	0.15	x
PE O-(36:2)	728.559	0.18	PE O-(18:1_18:1)	PE O-(18:0_18:2)	728.556	[M-H]-	18.14	1.35	0.21	x	x
PE O-(36:3)	726.544	1.08	PE O-(18:1_18:2)		726.543	[M-H]-	17.19	1.34	0.77	x	x
PE O-(36:5)	722.513	1.5	PE O-(16:1_20:4)		722.513	[M-H]-	15.76	1.33	0.47	x	x
PE O-(38:4)	752.558	-1.15	PE O-(18:0_20:4)	PE O-(18:1_20:3) PE O-(16:0_22:4)	752.558	[M-H]-	17.18	1.36	0.48		x
PE O-(38:5)	750.544	1.04	PE O-(18:1_20:4)		750.542	[M-H]-	16.98	1.36	0.48	x	x
PE O-(38:6)	748.526	-2.09	PE O-(16:1_22:5)		748.525	[M-H]-	15.83	1.35	0.64		x
PE O-(38:7)	746.512	0.11	PE O-(16:1_22:6)	PE O-(18:3_20:4)	746.51	[M-H]-	15.42	1.35	0.72	x
PE(34:1)	716.523	0.72	PE(16:0_18:1)		716.521	[M-H]-	16.31	1.32	0.81	x
PE(34:2)	714.508	1.63	PE(16:0_18:2)		714.508	[M-H]-	15.38	1.31	0.87	x
PE(36:1)	744.554	0.29	PE(18:0_18:1)		744.55	[M-H]-	17.51	1.35	0.24	x	x
PE(36:2)	742.539	1.17	PE(18:0_18:2)	PE(18:1_18:1)	742.536	[M-H]-	16.59	1.34	0.49	x	x
PE(36:3)	740.523	0.7	PE(18:1_18:2)	PE(16:0_20:3)	740.521	[M-H]-	15.5	1.34	0.84	x
PE(38:2)	770.569	-0.56	PE(18:0_20:2)		770.574	[M-H]-	17.65	1.38	0.97	x
PE(38:4)	766.539	1.13	PE(18:0_20:4)		766.54	[M-H]-	16.4	1.37	0.53	x	x
PE(38:6)	762.508	1.53	PE(16:0_22:6)	PE(18:2_20:4)	762.509	[M-H]-	14.89	1.35	0.17	x
PE(40:4)	794.569	-0.54	PE(18:0_22:4)		794.569	[M-H]-	17.24	1.4	0.2	x	x
PE(40:5)	792.553	-0.99	PE(18:0_22:5)	PE(20:1_20:4)	792.555	[M-H]-	16.44	1.39	0.31		x
PE(40:6)	790.539	1.1	PE(18:0_22:6)		790.539	[M-H]-	16.07	1.39	0.71	x	x
PG(30:0)	693.471	1.28	PG(14:0_16:0), PG(15:0_15:0)*							SAC
PG(31:0)	707.486	0.34	PG(14:0_17:0), PG(15:0_16:0)*							SAC
PG(32:0)	721.503	2.2	PG(14:0_18:0), PG(15:0_17:0), PG(16:0_16:0)*							SAC
PG(33:0)	735.518	1.28	PG(15:0_18:0)*							SAC
PG(34:0)	749.533	0.38								SAC
PI O-(36:2)	847.57	0.6								x
PI O-(36:3)	845.553	-0.99	PI O-(18:1_18:2)		845.555	[M-H]-	14.58	1.44	0.86	x
PI O-(36:4)	843.539	0.96	PI O-(16:0_20:4)		843.536	[M-H]-	14.33	1.44	0.42	x
PI O-(38:4)	871.569	-0.56	PI O-(18:0_20:4)		871.568	[M-H]-	15.47	1.47	0.55	x
PI O-(38:5)	869.555	1.33	PI O-(18:1_20:4)		869.551	[M-H]-	14.43	1.46	0.87	x
PI O-(40:4)	899.599	-1.99	PI O-(16:0_24:4)		899.603	[M-H]-	9.57	1.54	0.51		x
PI(32:1)	807.503	1.48	PI(18:0_14:1)		807.494	[M-H]-	15.21	1.42	0.21	x
PI(34:0)	837.548	-0.9								x
PI(34:1)	835.534	1.07	PI(16:0_18:1)	PI(16:1_18:0)	835.531	[M-H]-	14.8	1.43	0.24	x	x
PI(34:2)	833.519	1.85	PI(16:0_18:2)		833.511	[M-H]-	13.85	1.42	0.79	x	x
PI(36:1)	863.564	-0.47	PI(18:0_18:1)		863.559	[M-H]-	15.87	1.47	0.81	x
PI(36:2)	861.55	1.44	PI(18:0_18:2)	PI(18:1_ 18:1)	861.547	[M-H]-	15.01	1.46	0.87	x	x
PI(36:3)	859.533	-0.12	PI(18:1_18:2)		859.532	[M-H]-	14	1.45	0.43	x	x
PI(36:4)	857.519	1.8	PI(16:0_20:4)		857.515	[M-H]-	13.7	1.44	0.74	x	x
PI(38:4)	885.55	1.4	PI(18:0_20:4)		885.549	[M-H]-	14.86	1.47	0.88		x
PI(38:5)	883.535	2.14	PI(18:1_20:4)		883.53	[M-H]-	13.85	1.46	0.7	x	x
PI(38:6)	881.518	0.62	PI(16:0_22:6)	PI(16:2_22:4)	881.517	[M-H]-	13.4	1.46	0.5	x
PI(40:3)	915.596	0.32	PI(18:0_22:3)		915.585	[M-H]-	15.66	1.5	0.68	x
PI(40:4)	913.58	-0.06	PI(18:0_22:4)		913.574	[M-H]-	15.64	1.5	0.82	x	x
PI(40:5)	911.563	-1.54	PI(18:0_22:5)		911.566	[M-H]-	14.93	1.5	0.79	x	x
PI(40:6)	909.55	1.37	PI(18:0_22:6)		909.545	[M-H]-	14.58	1.49	0.57	x	x
PS O-(40:7)	818.533	-0.06	PS O-(20:3_20:4)		818.534	[M-H]-	16.97	1.44	0.34	x
PS(34:1)	760.512	-0.41	PS(16:0_18:1)		760.514	[M-H]-	14.97	1.37	0.57	x	x
PS(36:1)	788.544	0.49	PS(18:0_18:1)		788.543	[M-H]-	16.13	1.41	0.48	x	x
PS(36:2)	786.53	2.59	PS(18:0_18:2)	PS(18:1_18:1)	786.524	[M-H]-	15.24	1.4	0.48	x	x
PS(38:4)	810.528	0.05	PS(18:0_20:4)		810.524	[M-H]-	15.09	1.41	0.69	x	x
PS(38:5)	808.511	-1.62	PS(18:1_20:4)		808.512	[M-H]-	14.04	1.4	0.69	x	x
PS(40:1)	844.607	0.93	PS(20:0_20:1)		844.6	[M-H]-	18.47	1.47	0.04	x
PS(40:4)	838.559	-0.31	PS(18:0_22:4)		838.559	[M-H]-	15.9	1.45	0.58	x	x
PS(40:6)	834.529	1.25	PS(18:0_22:6)		834.527	[M-H]-	14.8	1.43	0.36	x
PS(40:7)	832.512	-0.37	PS(18:2_22:5)	PS(18:1_22:6)	832.513	[M-H]-	13.8	1.42	0.17	x	x
PS(42:1)	872.638	0.56								x
PS(42:2)	870.621	-0.99								x	x
PS(42:9)	856.511	-1.53	PS(20:4_22:5)	PS(20:3_22:6)	856.508	[M-H]-	15.01	1.46	0.14	x
PS(44:3)	896.636	-1.69	PS(18:1_26:2)		896.635	[M-H]-	18.67	1.54	0.42	x	x
PS(44:4)	894.62	-2.08									x
SHexCer(34:1);O2	778.514	0.82								x
SHexCer(36:1);O2	806.546	1.66								x
SHexCer(38:1);O2	834.577	1.25								x
SHexCer(38:1);O3	850.572	1.32								x
SHexCer(40:1);O2	862.609	2.02								x
SHexCer(40:1);O3	878.603	0.94								x
SHexCer(42:1);O2	890.639	0.49	SHexCer(18:1_24:0);O2		892.645	[M+H]+	17.73	1.54	0.33	x
SHexCer(42:1);O3	906.634	0.58	SHexCer(18:1_24:0);O3		908.647	[M+H]+	17.53	1.56	0.47	x
SHexCer(42:2);O2	888.624	1.23	SHexCer(18:1_24:1);O2		890.627	[M+H]+	16.63	1.53	0.77	x
SHexCer(42:2);O3	904.619	1.3								x
-	-	-	-	-	-	-	-	-	-	-	-	-
D7-PE Standard			PE(15:0_18:1;D7)		709.553	[M-H]-	15.66	1.31	0.46
D7-PG Standard			PG(15:0_18:1;D7)		759.583	[M+NH4]+	14.51	1.42	0.57
D7-PI Standard			PI(15:0_18:1;D7)		828.563	[M-H]-	14.12	1.42	0.34
D7-PS Standard			PS(15:0_18:1;D7)		753.541	[M-H]-	14.33	1.36	0.48

### Sheet: Table S3
Tissue Types Affected by Infection
Lipid ID	Ion	m/z	Cluster Ratio	Ratio SD	Cluster Mean Intensity	Intensity SD	MS/MS Confirmed
New Bone Formation (+k1)
SM(34:1);O3	[M+H]+	719.571	3.14	0.71	1.13	0.02	x
PC(32:0)	[M+H]+	734.57	2.79	0.18	48.88	3.63	x
PC(30:0)	[M+H]+	706.539	2.53	0.21	3.76	0.06	x
PC(34:1)	[M+H]+	760.586	2.28	0.16	26.81	0.16	x
Periosteum/Fibrous Tissue-1 (+k2)
LPA(20:1)	[M+Na]+	487.279	4.92	0.27	1.06	0.18
LPC(18:0)	[M+Na]+	546.353	4.9	0.2	2.51	0.37	x
SM(34:1);O2	[M+Na]+	725.558	4.8	0.63	30.12	3.03	x
SM(36:1);O2	[M+Na]+	753.589	4.68	0.55	3.62	0.25
LPC(16:0)	[M+Na]+	518.322	4.63	0.22	3.06	0.36	x
LPA(18:1)	[M+Na]+	459.248	4.6	0.34	1.5	0.25
PC(38:4)	[M+Na]+	832.583	4.56	0.43	7.37	0.56	x
SM(42:2);O2	[M+Na]+	835.667	4.51	0.77	6.73	0.61	x
PA(34:1)	[M+Na]+	697.479	4.36	0.41	8.4	0.64
PA(38:3)	[M+Na]+	749.51	4.21	0.37	2.13	0.13
SM(42:3);O2	[M+Na]+	833.652	3.98	0.77	2.1	0.19	x
PA(38:4)	[M+Na]+	747.494	3.94	0.28	1.23	0.08
PA(38:5)	[M+Na]+	745.479	3.93	0.64	2.09	0.14
PC(32:0)	[M+Na]+	756.553	3.84	0.34	28.85	1.04	x
SM(40:1);O2	[M+Na]+	809.652	3.76	0.59	1.93	0.1	x
PA(40:6)	[M+Na]+	771.495	3.75	0.82	0.79	0.13
PA(36:2)	[M+Na]+	723.494	3.41	0.47	4.04	0.11
LPC(18:2)	[M+Na]+	542.322	3.36	0.32	0.22	0.05	x
PC(36:4)	[M+Na]+	804.552	3.28	0.68	6.94	0.62	x
PA(36:3)	[M+Na]+	721.479	3.06	0.23	2.54	0.06
PC(30:0)	[M+Na]+	728.521	2.81	0.18	1.78	0.1	x
PC(38:4)	[M+H]+	810.6	2.81	0.12	10.27	0.58	x
PC(32:1)	[M+Na]+	754.537	2.54	0.23	2.68	0.16	x
Bone Marrow-1/Fibrous Tissue-2 (+k3)
PA(34:1)	[M+K]+	713.452	3.65	0.46	7.77	0.59
PC(32:0)	[M+K]+	772.526	3.47	0.45	35.93	3.16	x
PC(30:0)	[M+K]+	744.495	3.44	0.56	3.03	0.28	x
PA(32:1)	[M+K]+	685.421	3.22	0.34	0.58	0.02
PC(32:1)	[M+K]+	770.511	3.09	0.53	3.96	0.13	x
PC(36:3)	[M+K]+	822.541	3.07	0.54	4.63	0.3	x
PA(36:2)	[M+K]+	739.468	3.05	0.29	4.09	0.26
PA(40:5)	[M+K]+	789.483	3.04	0.05	1.26	0.15
PC(38:4)	[M+K]+	848.557	3.02	0.09	5.87	0.38	x
PA(38:3)	[M+K]+	765.483	3.01	0.46	1.75	0.14
PC(34:1)	[M+K]+	798.541	3	0.35	18.99	1.19	x
PC(36:2)	[M+K]+	824.557	2.97	0.51	8.35	0.15	x
PA(34:2)	[M+K]+	711.436	2.92	0.43	0.72	0.04
LPC(18:0)	[M+K]+	562.327	2.92	0.44	2.17	0.22
LPC(16:0)	[M+K]+	534.296	2.83	0.43	2.68	0.01	x
PA(38:5)	[M+K]+	761.452	2.76	0.42	1.88	0.08
PA(36:3)	[M+K]+	737.452	2.7	0.5	2.29	0.04
PC(36:4)	[M+K]+	820.526	2.69	0.47	7.82	0.43	x
PC(34:2)	[M+K]+	796.526	2.67	0.59	11.88	0.97	x
PC(34:3)	[M+K]+	794.511	2.65	0.57	0.52	0.05	x
SM(38:1);O2	[M+K]+	797.593	2.64	0.34	0.7	0.06	x
PC(22:1)	[M+K]+	630.353	2.58	0.27	0.39	0.01
PA(40:6)	[M+K]+	787.467	2.45	0.51	0.54	0.01
CAR(16:0)	[M+H]+	400.341	2.4	0.35	1.26	0.13
CAR(18:0)	[M+H]+	428.373	2.4	0.3	0.42	0.11	x
CAR(18:2)	[M+H]+	424.341	2.34	0.49	0.29	0.05
CAR(18:1)	[M+H]+	426.357	2.3	0.43	0.67	0.06
SM(36:1);O2	[M+K]+	769.563	2.21	0.38	2.01	0.26	x
PC(36:5)	[M+K]+	818.519	2.2	0.43	0.43	0.02	x
PC(38:5)	[M+K]+	846.54	2.1	0.67	2.09	0.17	x
PC(40:4)	[M+K]+	876.588	2.05	0.17	0.26	0.04	x
Bone Marrow-2 (+k4)
PC O-(32:0)	[M+K]+	758.548	7.09	4.04	23.89	1.34	x
PC O-(34:1)	[M+K]+	784.563	6.81	3.5	7.96	0.38	x
PA O-(36:3)	[M+K]+	723.474	6.61	3.38	1.2	0.21
PC O-(36:2)	[M+K]+	810.578	6.53	3.11	1.96	0.46	x
PC O-(36:4)	[M+K]+	806.548	6.47	3.19	3.88	0.53	x
PA O-(34:1)	[M+K]+	699.474	6	2.83	5.47	0.6
PC O-(30:0)	[M+K]+	730.516	5.7	2.55	1.18	0.15	x
PA O-(36:2)	[M+K]+	725.489	5.21	2.1	1.76	0.07
PC O-(38:5)	[M+K]+	832.563	5.11	1.94	1.59	0.1	x
PA O-(38:5)	[M+K]+	747.474	4.86	1.7	0.89	0.12
SM(42:3);O2	[M+K]+	849.626	4.63	1.6	4.41	0.34	x
PC O-(32:0)	[M+Na]+	742.573	4.53	2.12	5.98	1.18	x
PA O-(34:1)	[M+Na]+	683.5	4.47	1.98	2.26	0.44
SM(42:2);O2	[M+K]+	851.641	4.37	1.43	11.15	0.1	x
PC O-(34:2)	[M+H]+	744.591	4.21	1.72	5.15	0.32	x
PC O-(30:0)	[M+H]+	692.56	4.12	1.61	0.96	0.07	x
PC O-(32:0)	[M+H]+	720.591	4.11	1.59	17.59	1.55	x
PC O-(36:2)	[M+H]+	772.622	4.1	1.69	1.43	0.08	x
PC O-(36:3)	[M+H]+	770.605	4.07	1.67	2.52	0.36	x
SM(42:1);O2	[M+K]+	853.655	4.03	1.24	5.1	0.86	x
SM(34:1);O2	[M+K]+	741.532	3.94	1.04	38.78	4.57	x
PC O-(30:0)	[M+Na]+	714.542	3.88	1.54	0.33	0.04	x
PC O-(34:2)	[M+Na]+	766.573	3.85	1.53	1.84	0.37	x
PA O-(36:3)	[M+Na]+	707.5	3.82	1.52	0.7	0.13
LPC O-(16:0)	[M+H]+	482.361	3.71	1.28	1.09	0.08	x
PA O-(36:2)	[M+Na]+	709.515	3.66	1.38	0.77	0.17
SM(40:1);O2	[M+K]+	825.626	3.58	0.89	2.91	0.4	x
PA O-(38:4)	[M+Na]+	733.515	3.55	1.29	0.3	0.06
PC O-(34:1)	[M+H]+	746.606	3.52	1.18	6.93	0.55	x
PC O-(36:4)	[M+H]+	768.59	3.47	1.18	5.33	0.73	x
PA O-(40:6)	[M+K]+	773.488	3.47	0.88	0.36	0.01
PC O-(32:1)	[M+Na]+	740.558	3.41	1.37	0.49	0.12	x
PC O-(32:1)	[M+H]+	718.576	3.34	1.18	1.2	0.14	x
PC O-(36:4)	[M+Na]+	790.572	3.24	0.65	1.05	0.12	x
PC O-(38:4)	[M+H]+	796.621	3.23	1.04	1.16	0.1	x
PA O-(38:3)	[M+Na]+	735.531	3.2	1.07	0.26	0.05
PC O-(40:4)	[M+K]+	862.609	3.01	0.66	0.21	0	x
LPC O-(18:0)	[M+H]+	510.392	2.99	0.78	0.21	0.02	x
SM(42:3);O2	[M+H]+	811.67	2.93	0.76	2.11	0.22	x
PA O-(38:3)	[M+K]+	751.505	2.79	0.38	0.44	0.05
PC O-(38:5)	[M+H]+	794.604	2.76	0.76	1.55	0.36	x
PA O-(38:5)	[M+Na]+	731.5	2.74	1.02	0.38	0.15
PC O-(38:4)	[M+Na]+	818.604	2.7	0.82	0.57	0.14	x
LPC O-(18:1)	[M+H]+	508.376	2.68	0.77	0.25	0.04	x
SM(42:2);O2	[M+H]+	813.685	2.47	0.52	4.92	0.32	x
PC O-(38:5)	[M+Na]+	816.587	2.38	0.72	0.53	0.17	x
PC O-(40:6)	[M+H]+	820.621	2.33	0.6	0.22	0.04	x
SM(34:1);O2	[M+H]+	703.576	2.14	0.33	17.15	1.11	x
SM(42:1);O2	[M+H]+	815.7	2.1	0.35	2.09	0.15	x
PC O-(38:4)	[M+K]+	834.578	2.02	0.92	1.49	0.15	x

### Sheet: Table S4
Tissue Types Unaffected by Infection
Lipid ID	Ion	m/z	Cluster Ratio	Ratio SD	Cluster Mean Intensity	Intensity SD	MS/MS Confirmed
Muscle-1 (+k5)
PC(38:6)	[M+K]+	844.526	18.73	9.15	30.33	6.27	x
PA(40:7)	[M+K]+	785.452	15.6	6.17	7.03	1.03
PC(20:1);O2	[M+K]+	634.312	14.38	6.88	2.19	0.35
PC(20:1);O	[M+K]+	618.318	14.32	7.67	1.84	0.59
PC(38:6)	[M+Na]+	828.552	13.45	7.44	17.09	3.19	x
PC(20:1);O	[M+Na]+	602.343	11.49	7.36	1.09	0.45
PA(40:7)	[M+Na]+	769.479	11.02	5.43	5.11	0.58
PC(20:1);O2	[M+H]+	596.356	10.88	6.58	2.82	0.68
PC(38:7)	[M+K]+	842.51	10.64	2.85	0.91	0.23	x
PC(40:6)	[M+K]+	872.557	10.09	4.36	4.81	1.79	x
PC(20:1);O	[M+H]+	580.361	10.02	5.86	2.14	0.45
PC(38:6)	[M+H]+	806.57	9.55	4.43	29.8	4.43	x
PC(40:8)	[M+K]+	868.525	8.71	2.46	0.94	0.28	x
PC(40:7)	[M+K]+	870.541	8.69	1.99	1.43	0.25	x
DG(38:6)	[M+H-H2O]+	623.504	8.13	3.09	2.86	0.39	x
PA(42:7)	[M+K]+	813.484	7.04	1.72	0.88	0.31
PC(40:6)	[M+Na]+	856.583	5.86	1.59	2.06	0.45	x
PC(36:6)	[M+K]+	816.495	5.59	0.64	0.41	0.07
PA(42:9)	[M+K]+	809.452	5.49	0.83	0.4	0.01
PC(36:5)	[M+K]+	818.519	5.44	0.69	1.06	0.05	x
DG(40:6)	[M+H-H2O]+	651.535	5.38	1.31	1.5	0.26	x
SM(36:1);O2	[M+H]+	731.607	3.71	1.2	3.1	0.31
Muscle-2 (+k6)
PC(38:6)	[M+Na]+	828.552	17.47	9.7	22.11	0.81	x
PA(40:7)	[M+Na]+	769.479	15.71	7.9	7.18	0.26
PC(20:1);O	[M+Na]+	602.343	12.35	5.5	1.24	0.13
PC(20:1);O2	[M+Na]+	618.338	11.52	5.05	1.41	0.15
PC(40:6)	[M+Na]+	856.583	11.17	4.94	3.72	1.1	x
PC(38:6)	[M+H]+	806.57	10.42	4.6	32.36	2.65	x
PC(20:1);O2	[M+H]+	596.356	9.95	4.84	2.68	0.22
DG(38:6)	[M+H-H2O]+	623.504	8.72	3.37	3.05	0.24	x
PC(40:8)	[M+Na]+	852.551	8.48	2.97	0.67	0.08	x
PC(20:1);O	[M+H]+	580.361	8.47	3.82	1.96	0.01
PC(40:6)	[M+H]+	834.601	8.14	3.2	6.08	1.59	x
PC(38:6)	[M+K]+	844.526	8.05	3.97	12.77	2.59	x
PA(40:6)	[M+Na]+	771.495	7.2	1.4	1.53	0.11
PA(38:5)	[M+Na]+	745.479	6.35	1.43	3.41	0.2
PC(36:4)	[M+Na]+	804.552	6.2	1.56	13.09	0.27	x
DG(40:6)	[M+H-H2O]+	651.535	6.13	2.27	1.65	0.3	x
PC(34:2)	[M+Na]+	780.552	5.44	1.97	16.23	3.22	x
Physis (+k7)
PC(32:2)	[M+H]+	730.539	9.6	1.71	1.75	0.5	x
PC(30:1)	[M+H]+	704.524	8.09	1.58	0.8	0.27	x
SM(34:1);O3	[M+H]+	719.571	5.57	1.03	2.15	0.96	x
PC(32:1)	[M+Na]+	754.537	5.41	1.31	5.68	0.86	x
PC(32:1)	[M+H]+	732.555	4.86	0.45	11.1	0.64	x
PC(30:1)	[M+Na]+	726.506	4.71	1.11	0.5	0.12	x
PA(34:2)	[M+Na]+	695.464	4.12	0.73	1.52	0.13
PC(34:3)	[M+Na]+	778.536	3.68	0.97	0.71	0.09	x
PC(30:0)	[M+Na]+	728.521	2.9	0.55	1.88	0.12	x
PC(32:2)	[M+K]+	768.496	2.59	0.34	0.43	0.11	x
PC(30:0)	[M+H]+	706.539	2.51	0.21	3.74	0.08	x
PA(32:1)	[M+Na]+	669.446	2.51	0.3	0.43	0.03
PC(20:1)	[M+Na]+	586.349	2.18	0.41	0.24	0.05
PC(24:0)	[M+Na]+	644.427	2.15	0.35	0.42	0.08
Adipose (+k7)
PC(36:1)	[M+H]+	788.615	3.45	0.19	5.22	0.28	x
PC(36:2)	[M+H]+	786.601	3.24	0.51	12.47	1.97	x
*Region Not Visible in Histological Stains (+k8)
DG(32:2)	[M+H-H2O]+	547.472	24.41	9.24	2.79	0.25	x
DG(32:1)	[M+H-H2O]+	549.488	18.37	5.44	9.79	0.88	x
TG(50:1)	[M+Na]+	855.742	18.25	6.55	1.63	0.36	x
TG(50:2)	[M+Na]+	853.726	17.58	6.07	1.61	0.38	x
TG(52:3)	[M+Na]+	879.742	17.52	5.78	2.09	0.75	x
TG(52:2)	[M+Na]+	881.756	17.41	5.68	1.54	0.42	x
DG(36:3)	[M+H-H2O]+	601.52	16.62	4.8	13.26	3.67	x
TG(52:4)	[M+Na]+	877.726	16.33	5.48	0.94	0.29	x
DG(34:2)	[M+H-H2O]+	575.503	15.87	4.37	21.97	2.26	x
TG(50:3)	[M+Na]+	851.711	14.85	4.64	0.76	0.17	x
DG(34:3)	[M+H-H2O]+	573.488	12.97	2.55	4.54	0.59	x
TG(48:0)	[M+Na]+	829.727	12.9	3.29	0.7	0.03	x
TG(50:2)	[M+K]+	869.701	12.77	4.72	0.67	0.11	x
TG(52:3)	[M+K]+	895.715	12.59	4.46	0.76	0.13	x
DG(34:1)	[M+H-H2O]+	577.519	11.76	2.29	23.18	2.4	x
TG(52:2)	[M+K]+	897.73	11.04	3.79	0.55	0.15	x
DG(36:2)	[M+H-H2O]+	603.535	10.88	1.86	15.26	4.23	x
TG(48:1)	[M+Na]+	827.71	10.59	2.31	0.66	0.09	x
DG(30:0)	[M+H-H2O]+	523.472	10.45	2.49	2.09	0.05	x
DG(34:0)	[M+H-H2O]+	579.534	7.17	0.62	2.38	0.17	x
DG(36:1)	[M+H-H2O]+	605.551	5.8	0.76	2.67	0.57	x
DG(36:4)	[M+H-H2O]+	599.504	5.46	1.01	3.93	0.47	x
DG(32:0)	[M+H-H2O]+	551.504	5.4	0.38	13.17	0.77	x
Nerve (Singular Manual ROI)
PC(42:1)	[M+Na]+	894.693	163.37	-	14.81	-	x
PC(42:1)	[M+K]+	910.667	128.4	-	10.29	-	x
DG(42:1)	[M+H-H2O]+	689.645	118.38	-	2.43	-
DG(40:1)	[M+H-H2O]+	661.614	81.99	-	1.76	-
PC(42:1)	[M+H]+	872.711	61.44	-	5.49	-	x
PC(40:1)	[M+K]+	882.636	54.68	-	5.75	-	x
HexCer(42:2);O2	[M+Na]+	832.665	54.31	-	4.08	-	x
PC(42:2)	[M+Na]+	892.678	49.43	-	3.86	-	x
DG(42:2)	[M+H-H2O]+	687.63	41.85	-	0.57	-
HexCer(40:1);O3	[M+Na]+	822.644	35.41	-	6.13	-
PC(42:2)	[M+K]+	908.652	31.29	-	2.31	-	x
SM(38:1);O2	[M+Na]+	781.621	28.94	-	8.02	-	x
SM(42:1);O2	[M+Na]+	837.683	18.62	-	32.49	-	x
PC(40:2)	[M+Na]+	864.644	17.67	-	1.52	-
PC(40:2)	[M+K]+	880.62	17.2	-	1.32	-
PC(42:2)	[M+H]+	870.696	15.15	-	1.07	-	x

### Sheet: Table S5
Tissue Types Affected by Infection
Lipid ID	Ion	m/z	Cluster Ratio	Ratio SD	Cluster Mean Intensity	Intensity SD	MS/MS Confirmed
Bone Marrow-1/Fibrous Tissue (-k1)
PI(38:5)	[M-H]-	883.535	3.27	0.25	7.91	0.54	x
PE O-(36:5)	[M-H]-	722.513	3.17	0.42	1.19	0.09	x
PI O-(38:5)	[M-H]-	869.555	3.12	0.37	1.33	0.27	x
PI(36:4)	[M-H]-	857.519	3.11	0.33	4.92	0.53	x
PI(40:4)	[M-H]-	913.58	3.1	0.27	1.94	0.05	x
PE O-(38:5)	[M-H]-	750.544	3.09	0.44	1.22	0.08	x
PE(38:4)	[M-H]-	766.539	3.03	0.22	3.86	0.16	x
PS(38:4)	[M-H]-	810.528	2.97	0.47	4.59	0.23	x
PI O-(38:4)	[M-H]-	871.569	2.9	0.47	1.09	0.32	x
PI(38:4)	[M-H]-	885.55	2.85	0.22	77.99	1.93	x
PS(40:4)	[M-H]-	838.559	2.73	0.28	1.16	0.15	x
PI(36:2)	[M-H]-	861.55	2.69	0.53	8.05	0.46	x
PE(40:4)	[M-H]-	794.569	2.67	0.15	0.59	0.05	x
PS(40:7)	[M-H]-	832.512	2.66	0.21	0.81	0.07	x
PI(36:3)	[M-H]-	859.533	2.64	0.46	2.78	0.11	x
PS(38:5)	[M-H]-	808.511	2.63	0.33	1.01	0.03	x
PI O-(36:4)	[M-H]-	843.539	2.59	0.31	0.54	0.13	x
LPI(18:0)	[M-H]-	599.319	2.57	0.2	3.46	0.24
PS(36:1)	[M-H]-	788.544	2.57	0.59	4.07	0.53	x
PI(34:2)	[M-H]-	833.519	2.42	0.38	1.55	0.06	x
PS(34:1)	[M-H]-	760.512	2.24	0.43	0.54	0.05	x
PE(36:1)	[M-H]-	744.554	2.17	0.19	1.11	0.11	x
PE(34:1)	[M-H]-	716.523	2.05	0.24	0.53	0.07	x
Bone Marrow-3 (-k3)
PS(36:2)	[M-H]-	786.53	2.8	0.43	4.38	1.08	x
PE O-(34:0)	[M-H]-	704.559	2.68	0.49	0.34	0.1	x
PI O-(36:2)	[M-H]-	847.57	2.56	0.34	0.4	0.14
CerP(36:2);O2	[M-H]-	642.486	2.43	0.37	3.14	0.67
PS(42:2)	[M-H]-	870.621	2.36	0.42	0.51	0.15
PI(36:1)	[M-H]-	863.564	2.34	0.27	2.51	0.5	x
CerP(34:1);O2	[M-H]-	616.47	2.32	0.33	3.12	0.59
PI O-(36:3)	[M-H]-	845.553	2.3	0.19	0.33	0.08	x
CerP(42:2);O2	[M-H]-	726.58	2.26	0.33	1.03	0.19
CerP(44:2);O2	[M-H]-	754.611	2.22	0.37	0.46	0.11
CerP(42:1);O2	[M-H]-	728.594	2.12	0.31	0.48	0.11
PS(44:3)	[M-H]-	896.636	2.11	0.32	0.24	0.03	x

### Sheet: Table S6
Tissue Types Affected by Infection
Lipid ID	Ion	m/z	Cluster Ratio	Ratio SD	Cluster Mean Intensity	Intensity SD	MS/MS Confirmed
Muscle (-k4)
PE(40:6)	[M-H]-	790.539	12.62	5.63	10.28	2.22	x
PI(40:6)	[M-H]-	909.55	12.44	4.39	12.67	2.08	x
PE(38:6)	[M-H]-	762.508	9.91	2.73	3.23	0.39	x
PS O-(40:7)	[M-H]-	818.533	7.12	1.66	1.28	0.19	x
PI(40:5)	[M-H]-	911.563	6.9	0.97	5.95	0.64	x
PS(42:9)	[M-H]-	856.511	4.77	0.69	1.29	0.06	x
PE O-(38:7)	[M-H]-	746.512	4.73	0.68	1.22	0.16	x
PI(34:0)	[M-H]-	837.548	4.62	1.01	2.04	0.34
PI(38:6)	[M-H]-	881.518	4.55	0.71	1.12	0.19	x
PS(40:6)	[M-H]-	834.529	4.34	0.41	5.58	0.39	x
PI(38:4)	[M-H]-	885.55	2.54	0.33	69.44	4.68
Physis (-k5-6)
PI(36:1)	[M-H]-	863.564	16.64	3.23	17.38	0.34	x
PE(34:2)	[M-H]-	714.508	13.8	2.93	1.97	0.44	x
PE(34:1)	[M-H]-	716.523	11.8	1.39	3.02	0.2	x
PI(32:1)	[M-H]-	807.503	11.23	1.15	1.43	0.06	x
PI(36:3)	[M-H]-	859.533	10.43	2.82	11.11	2.87	x
PI(34:1)	[M-H]-	835.534	10.31	1.5	12.76	0.92	x
PI(40:3)	[M-H]-	915.596	8.97	1.05	1.27	0.04	x
PE(36:3)	[M-H]-	740.523	8.29	2.37	1.26	0.29	x
PS(34:1)	[M-H]-	760.512	6.79	1.46	1.62	0.18	x
PE(36:2)	[M-H]-	742.539	6.36	0.88	4.06	0.45	x
PI(34:2)	[M-H]-	833.519	4.73	0.64	3.03	0.37	x
PI(36:2)	[M-H]-	861.55	3.42	0.43	10.33	0.91	x
Adipose (Singular Manual ROI)
PE(38:2)	[M-H]-	770.569	10.03	-	1.49	-	x
Nerve (Singular Manual ROI)
SHexCer(42:1);O2	[M-H]-	890.639	158.42	-	77.35	-	x
SHexCer(42:2);O2	[M-H]-	888.624	151.74	-	66.44	-	x
SHexCer(42:1);O3	[M-H]-	906.634	128.98	-	31.45	-	x
SHexCer(40:1);O2	[M-H]-	862.609	123.4	-	15.4	-
SHexCer(40:1);O3	[M-H]-	878.603	121.14	-	24.46	-
SHexCer(38:1);O3	[M-H]-	850.572	87.47	-	7.49	-
SHexCer(42:2);O3	[M-H]-	904.619	73.42	-	7.34	-
SHexCer(38:1);O3	[M-H]-	850.572	61.12	-	6.63	-
PE O-(36:3)	[M-H]-	726.544	51.68	-	8.49	-	x
SHexCer(36:1);O2	[M-H]-	806.546	50.39	-	7.19	-
PE O-(36:2)	[M-H]-	728.559	41.92	-	7.91	-	x
PE O-(34:2)	[M-H]-	700.527	28.73	-	3	-	x
PS(40:1)	[M-H]-	844.607	17.14	-	1.18	-	x
PS(42:1)	[M-H]-	872.638	17.11	-	1.44	-
SHexCer(34:1);O2	[M-H]-	778.514	11.91	-	0.8	-
PS(36:1)	[M-H]-	788.544	5.44	-	9.85	-	x

### Sheet: Table S7
Lipid ID	Neg Ion	Neg m/z	Pos Ion	Pos m/z	MALDI MS/MS Perry et al.*
PG(30:0)	[M-H]-	693.471	[M+K]+	733.443	x
PG(31:0)	[M-H]-	707.486	[M+K]+	747.459	x
PG(32:0)	[M-H]-	721.503	[M+K]+	761.474	x
PG(33:0)	[M-H]-	735.518	[M+K]+	775.487	x
PG(34:0)	[M-H]-	749.533	-	-
Lysyl-PG(30:0)	[M-H]-	821.566	-	-	x
Lysyl-PG(31:0)	[M-H]-	835.582	-	-	x
Lysyl-PG(32:0)	[M-H]-	849.596	-	-	x
Lysyl-PG(33:0)	[M-H]-	863.614	-	-	x
CL(60:0)	[M+K-2H]-	1333.86	-	-
CL(61:0)	[M+K-2H]-	1347.87	-	-
CL(62:0)	[M+K-2H]-	1361.89	-	-
CL(63:0)	[M+K-2H]-	1375.91	-	-
CL(64:0)	[M+K-2H]-	1389.92	-	-
CL(65:0)	[M+K-2H]-	1403.94	-	-
CL(66:0)	[M+K-2H]-	1417.95	-	-
